# The Morphology of α-Synuclein Fibrils Changes during Formation, Storage, and upon Exposure to Ligands

**DOI:** 10.1101/2025.08.29.672948

**Authors:** Timothy S. Chisholm

**Affiliations:** Yusuf Hamied Department of Chemistry, University of Cambridge, Cambridge, CB2 1EW, UK

## Abstract

Protein fibrils are pathological hallmarks of many neurodegenerative diseases, including Parkinson’s disease. The preparation of α-synuclein (αSyn) fibrils in vitro is widely used in research relating to these conditions. However, αSyn fibrils exhibit substantial structural polymorphism. How fibril morphology evolves during formation, storage, or in the presence of small molecule ligands is poorly understood. Here, the evolution of αSyn fibril morphology was investigated using fluorescence assays, circular dichroism, transmission electron microscopy, and ligand profiling. Fibril morphology was found to evolve continuously during both aggregation of αSyn and subsequent storage, even at -79 °C. The inclusion of ligands, such as Thioflavin X, during aggregation affected both the reaction kinetics and the fibril morphologies formed. The addition of ligands to pre-formed fibrils also produced changes in fibril morphology. These results highlight that αSyn fibrils are in equilibrium with their chemical environment and transition through a series of transient morphologies. Furthermore, these findings suggest the potential to use ligands to remodel fibril structure, possibly allowing for pathological morphologies to be converted to less pathological forms.
