## Supporting code and .csv files for "The Morphology of α-Synuclein Fibrils Changes during Formation, Storage, and upon Exposure to Ligands": Panel Ligands.csv

Ligand	SMILES
ThX	C[N+]1=C(C2=CC=C(N3CCCC3)C=C2)SC4=C1C=CC(OC)=C4
CR	CC1=CC(C2=CC=C(C(C)=C2)/N=N/C3=CC(S(=O)([O-])=O)=C4C=CC=CC4=C3N)=CC=C1/N=N/C5=CC(S(=O)([O-])=O)=C6C=CC=CC6=C5N
TPHN-1	CN(C1=CC=C(C=C1)/C=C(C2=NC3=C(S2)C=CC=C3)\C#N)C
AAR	CN(C1=CC=C(C=C1)/C=C/C=C(C#N)/C(O)=O)C
IND	O=C(C1=C(C/2)C=CC=C1)C2=C\C=C\C3=CC(OC)=C(O)C=C3
BTA	CN(C)C1=CC=C(C=C1)C2=NC(C=CC(OCCOCCOCCO)=C3)=C3S2
ThR	CC1=C(S(=O)([O-])=O)C2=C(C=C1)N=C(C3=CC=C(/N=N/C4=CC(S(=O)([O-])=O)=C5C(C=CC=C5)=C4O)C=C3)S2
FER	CC1=C(C)C=C(OCC(NC2=CC(C3=CC=C(F)C=C3)=NO2)=O)C=C1
S5H	C1(/C=C/C2=CC=C(OCC3=CC=CC=C3)C=C2)=CC(C4=NC=CS4)=NO1
BF	O=C(C1=CN=C(OCCOCCOCCOCCO)C=C1)NC(C=C2)=CC=C2N(CC3)CCN3C4=CC=CC=N4
XIA	N#C/C(C#N)=C/C1=CN(C2=CC=CC=C21)CC3=CC=C(C=C3)I
OXI	O=C1NC2=CC=CC=C2/C1=C\C=C\C3=CC=C([N+]([O-])=O)C=C3
